# Integrative single-nucleus multi-omics profiling identifies candidate regulators and signaling axes in Alzheimer’s disease lipid-processing microglia

**DOI:** 10.64898/2026.07.10.737805

**Authors:** Charles Zheng, Tianhua Zhai, Fangyuan Zhang, Li Shen

**Affiliations:** Department of Bioengineering, University of Pennsylvania School of Engineering and Applied Sciences, Philadelphia, 19104, PA, USA.; Department of Biostatistics, Epidemiology and Informatics, University of Pennsylvania Perelman School of Medicine, Philadelphia, 19104, PA, USA.; Institute of Biomedical Informatics, University of Pennsylvania Perelman School of Medicine, Philadelphia, 19104, PA, USA.

**Keywords:** Alzheimer’s disease, microglia, single-nucleus RNA sequencing, transcription factor, cell-cell communication, donor-level regression

## Abstract

Lipid-processing microglia are among the microglial states most strongly associated with Alzheimer’s disease (AD) pathology, yet whether this association reproduces across independent cohorts, what transcriptional programs define the state, and which upstream signals and small molecules can modulate it remain unsolved. We address these questions through a cross-cohort analysis of one such substate (MG4) by integrating differential expression, transcription factor activity inference, gene set enrichment, and cell-cell communication across five independent single-nucleus RNA sequencing cohorts (***n*_total_ = 140** donors), with paired single-nucleus ATAC sequencing in one multi-omic cohort for epigenomic corroboration. A held-out cohort (***n* = 150** donors) supported donor-level regression of MG4 proportion on ligand expression, and two spatial transcriptomics datasets (***n*_total_ = 30** donors) related ligand expression to MG4 identity in neighboring spots. MG4 was reproducibly enriched in AD across all five cohorts (pooled **log_2_** fold change **= 0.90**, ***p* = 3.0 × 10^−4^**). Expression-based inference and motif accessibility jointly nominated MITF and BACH1 as regulators of a program led by V-ATPase-driven lysosomal acidification and cholesterol efflux, a lysosomal-biogenesis signature distinct from the catabolic DAM and lipid-storage LDAM programs, with AD-specific upregulation of energy metabolism. FGF1 and TGFB2 were the most supported candidate upstream ligands, each significant in donor-level regression with further spatial evidence. Computational drug repurposing nominated ten blood-brain barrier-penetrant compounds as perturbational probes. Together, these results advance a described disease-associated microglial state into a reproducible, mechanistically framed regulatory model, providing candidate regulators, upstream ligands, and pharmacological probes for functional validation.
