## Supplementary Table CCC-2 for "Integrative single-nucleus multi-omics profiling identifies candidate regulators and signaling axes in Alzheimer’s disease lipid-processing microglia"

### Sheet: Top 50 Genes per Ligand
ligand	target_gene	reg_potential	rank_in_foreground	median_log2FC	direction
CD47	ESR1	0.0106125	1	0.921052	Up
CD47	MEF2C	0.00915108	2	-0.547376	Down
CD47	RUNX1	0.0081606	3	-0.674982	Down
CD47	TGFBR2	0.00797703	4	-0.475182	Down
CD47	PFKFB3	0.00772131	5	-0.559227	Down
CD47	MITF	0.00770881	6	1.07945	Up
CD47	ABCA1	0.00759126	7	1.18681	Up
CD47	ARID5B	0.00756275	8	0.825042	Up
CD47	C3	0.00753663	9	-1.1055	Down
CD47	NRP1	0.00747773	10	0.673963	Up
CD47	RUNX2	0.00723284	11	-0.879872	Down
CD47	ACSL1	0.00717179	12	0.592037	Up
CD47	DUSP10	0.00717132	13	0.86216	Up
CD47	PRKCA	0.00707959	14	-1.45411	Down
CD47	STARD13	0.00679861	15	1.46778	Up
CD47	RGL1	0.00653264	16	1.3408	Up
CD47	AUTS2	0.00638139	17	-0.535937	Down
CD47	MAN1A1	0.00637957	18	0.783739	Up
CD47	HTRA1	0.00635561	19	-0.770742	Down
CD47	RBM47	0.00623362	20	0.567208	Up
CD47	CAMK2D	0.00623263	21	-0.628241	Down
CD47	GAS7	0.00621508	22	0.996272	Up
CD47	PTPRG	0.00610903	23	1.53795	Up
CD47	FOXN3	0.00608909	24	-0.449691	Down
CD47	PICALM	0.00604774	25	-0.552412	Down
CD47	IKZF2	0.00603022	26	-0.826724	Down
CD47	ABCC5	0.00601709	27	0.826651	Up
CD47	IFI44	0.00599107	28	0.891135	Up
CD47	SESN3	0.00598216	29	-0.781166	Down
CD47	HK2	0.00597068	30	-1.52675	Down
CD47	CADM1	0.00594045	31	1.48228	Up
CD47	SORL1	0.00594031	32	-0.711023	Down
CD47	IL6ST	0.00593882	33	-1.06813	Down
CD47	ABCC4	0.00593127	34	-1.37359	Down
CD47	PTPRE	0.00590921	35	-0.703487	Down
CD47	LITAF	0.00590655	36	0.794244	Up
CD47	SDCBP	0.0059045	37	0.844775	Up
CD47	HIVEP1	0.00589989	38	1.07138	Up
CD47	LIPC	0.00589561	39	-1.47633	Down
CD47	DPYD	0.0058724	40	0.806099	Up
CD47	NRP2	0.00581704	41	0.753665	Up
CD47	MTHFD1L	0.00579624	42	-0.486867	Down
CD47	SIPA1L2	0.00576927	43	-0.601348	Down
CD47	ADGRG1	0.00576351	44	-1.14884	Down
CD47	SAMD4A	0.00572059	45	1.04336	Up
CD47	ST6GAL1	0.00569637	46	-0.749991	Down
CD47	PREX1	0.00568459	47	-0.544097	Down
CD47	PRKCE	0.00567114	48	0.79922	Up
CD47	GPNMB	0.00562477	49	2.78924	Up
CD47	BLNK	0.00561035	50	-0.840712	Down
COL4A4	RUNX2	0.0236781	1	-0.879872	Down
COL4A4	ESR1	0.00807954	2	0.921052	Up
COL4A4	PFKFB3	0.00581506	3	-0.559227	Down
COL4A4	RUNX1	0.00562352	4	-0.674982	Down
COL4A4	TGFBR2	0.00556711	5	-0.475182	Down
COL4A4	MEF2C	0.00543085	6	-0.547376	Down
COL4A4	MITF	0.00528362	7	1.07945	Up
COL4A4	NRP1	0.00520621	8	0.673963	Up
COL4A4	ARID5B	0.00520511	9	0.825042	Up
COL4A4	C3	0.00519774	10	-1.1055	Down
COL4A4	DUSP10	0.00517423	11	0.86216	Up
COL4A4	NRP2	0.00481159	12	0.753665	Up
COL4A4	ABCA1	0.00479239	13	1.18681	Up
COL4A4	RGL1	0.00475809	14	1.3408	Up
COL4A4	IFI44	0.00469347	15	0.891135	Up
COL4A4	ACSL1	0.00466924	16	0.592037	Up
COL4A4	HK2	0.0046405	17	-1.52675	Down
COL4A4	MAN1A1	0.0046351	18	0.783739	Up
COL4A4	PRKCA	0.00463251	19	-1.45411	Down
COL4A4	RBM47	0.00462901	20	0.567208	Up
COL4A4	CAMK2D	0.00461945	21	-0.628241	Down
COL4A4	GAS7	0.00456696	22	0.996272	Up
COL4A4	PPARD	0.00456603	23	-0.577877	Down
COL4A4	AUTS2	0.00450831	24	-0.535937	Down
COL4A4	PICALM	0.00450446	25	-0.552412	Down
COL4A4	HTRA1	0.00445713	26	-0.770742	Down
COL4A4	CADM1	0.00445446	27	1.48228	Up
COL4A4	DPYD	0.0044367	28	0.806099	Up
COL4A4	PTPRE	0.00437201	29	-0.703487	Down
COL4A4	STARD13	0.00434769	30	1.46778	Up
COL4A4	SORL1	0.00432242	31	-0.711023	Down
COL4A4	ADGRG1	0.00430954	32	-1.14884	Down
COL4A4	PTPRG	0.00430425	33	1.53795	Up
COL4A4	SDCBP	0.00428125	34	0.844775	Up
COL4A4	SESN3	0.00420528	35	-0.781166	Down
COL4A4	HIVEP1	0.00419914	36	1.07138	Up
COL4A4	LITAF	0.00418072	37	0.794244	Up
COL4A4	SAMD4A	0.00415313	38	1.04336	Up
COL4A4	GPNMB	0.0041247	39	2.78924	Up
COL4A4	IL6ST	0.00412204	40	-1.06813	Down
COL4A4	IKZF2	0.0040509	41	-0.826724	Down
COL4A4	MTHFD1L	0.00404774	42	-0.486867	Down
COL4A4	SIPA1L2	0.00404071	43	-0.601348	Down
COL4A4	IFI44L	0.00400458	44	0.882495	Up
COL4A4	ST6GAL1	0.0039921	45	-0.749991	Down
COL4A4	PDE4B	0.00394564	46	0.779598	Up
COL4A4	PRKCE	0.0039228	47	0.79922	Up
COL4A4	POU2F2	0.00391605	48	-0.674285	Down
COL4A4	ABCC5	0.00390439	49	0.826651	Up
COL4A4	OXR1	0.00390367	50	-1.19995	Down
CX3CL1	MIR646HG	0.0791876	1	-0.63308	Down
CX3CL1	SH3PXD2A	0.0673679	2	1.82685	Up
CX3CL1	PIP5K1B	0.066647	3	-1.2812	Down
CX3CL1	ESR1	0.0123498	4	0.921052	Up
CX3CL1	MEF2C	0.00978678	5	-0.547376	Down
CX3CL1	TGFBR2	0.00945591	6	-0.475182	Down
CX3CL1	RUNX1	0.00863623	7	-0.674982	Down
CX3CL1	ARID5B	0.00837895	8	0.825042	Up
CX3CL1	MITF	0.00822007	9	1.07945	Up
CX3CL1	ABCA1	0.00817381	10	1.18681	Up
CX3CL1	DUSP10	0.00808517	11	0.86216	Up
CX3CL1	C3	0.00808499	12	-1.1055	Down
CX3CL1	NRP1	0.00790022	13	0.673963	Up
CX3CL1	HIVEP1	0.00788283	14	1.07138	Up
CX3CL1	DPYD	0.00772178	15	0.806099	Up
CX3CL1	HK2	0.00764724	16	-1.52675	Down
CX3CL1	MAN1A1	0.00761021	17	0.783739	Up
CX3CL1	CAMK2D	0.00745072	18	-0.628241	Down
CX3CL1	RBM47	0.00743152	19	0.567208	Up
CX3CL1	PPARD	0.00737767	20	-0.577877	Down
CX3CL1	PFKFB3	0.00735822	21	-0.559227	Down
CX3CL1	SAMD4A	0.00732826	22	1.04336	Up
CX3CL1	IL6ST	0.00709221	23	-1.06813	Down
CX3CL1	PTPRG	0.00702744	24	1.53795	Up
CX3CL1	IKZF2	0.00701018	25	-0.826724	Down
CX3CL1	NRP2	0.00700795	26	0.753665	Up
CX3CL1	EPB41L2	0.00695457	27	-0.461478	Down
CX3CL1	RUNX2	0.00693072	28	-0.879872	Down
CX3CL1	MTSS1	0.00685161	29	0.546222	Up
CX3CL1	ACSL1	0.00684754	30	0.592037	Up
CX3CL1	SORL1	0.00670609	31	-0.711023	Down
CX3CL1	FRMD4B	0.0066913	32	0.53534	Up
CX3CL1	PDE4B	0.0066049	33	0.779598	Up
CX3CL1	RGL1	0.00654696	34	1.3408	Up
CX3CL1	TPCN1	0.00652154	35	0.563466	Up
CX3CL1	MTHFD1L	0.00645728	36	-0.486867	Down
CX3CL1	STARD13	0.00644987	37	1.46778	Up
CX3CL1	OXR1	0.00644961	38	-1.19995	Down
CX3CL1	LIPC	0.00644151	39	-1.47633	Down
CX3CL1	COTL1	0.00643595	40	-0.835895	Down
CX3CL1	CADM1	0.00642219	41	1.48228	Up
CX3CL1	AUTS2	0.00641867	42	-0.535937	Down
CX3CL1	FOXN3	0.00640543	43	-0.449691	Down
CX3CL1	SSH2	0.00637477	44	-0.38362	Down
CX3CL1	GPNMB	0.00634946	45	2.78924	Up
CX3CL1	PRKCA	0.00633244	46	-1.45411	Down
CX3CL1	SIPA1L2	0.00632378	47	-0.601348	Down
CX3CL1	ST6GAL1	0.00628637	48	-0.749991	Down
CX3CL1	ABCC4	0.00626959	49	-1.37359	Down
CX3CL1	IFI44	0.00625901	50	0.891135	Up
FGF1	MTSS1	0.0694648	1	0.546222	Up
FGF1	RUNX2	0.0692895	2	-0.879872	Down
FGF1	B3GNT5	0.0686996	3	-0.930604	Down
FGF1	HK2	0.0684717	4	-1.52675	Down
FGF1	POU2F2	0.0683499	5	-0.674285	Down
FGF1	ARHGAP18	0.068325	6	0.905031	Up
FGF1	PREX1	0.0683094	7	-0.544097	Down
FGF1	INPP5D	0.0682382	8	-0.635285	Down
FGF1	IKZF2	0.0680337	9	-0.826724	Down
FGF1	DOCK10	0.0675823	10	-0.514889	Down
FGF1	PTPRE	0.0675216	11	-0.703487	Down
FGF1	CPED1	0.0673236	12	-1.16268	Down
FGF1	RGL1	0.0673034	13	1.3408	Up
FGF1	RASSF8	0.0669341	14	-1.26866	Down
FGF1	ARID5B	0.066857	15	0.825042	Up
FGF1	NRP1	0.0668096	16	0.673963	Up
FGF1	SESN3	0.0667331	17	-0.781166	Down
FGF1	RHBDF2	0.0662491	18	-0.492287	Down
FGF1	DUSP10	0.0661021	19	0.86216	Up
FGF1	FOXN3	0.0661004	20	-0.449691	Down
FGF1	CHST11	0.0659272	21	-0.566266	Down
FGF1	ARHGAP22	0.0654163	22	-0.669466	Down
FGF1	ESR1	0.00959529	23	0.921052	Up
FGF1	TGFBR2	0.00870028	24	-0.475182	Down
FGF1	MAN1A1	0.00775716	25	0.783739	Up
FGF1	MEF2C	0.0077505	26	-0.547376	Down
FGF1	RUNX1	0.00740038	27	-0.674982	Down
FGF1	MITF	0.00730219	28	1.07945	Up
FGF1	C3	0.00729694	29	-1.1055	Down
FGF1	PPARD	0.00716652	30	-0.577877	Down
FGF1	DPYD	0.00711115	31	0.806099	Up
FGF1	RBM47	0.00693537	32	0.567208	Up
FGF1	IFI44	0.00690381	33	0.891135	Up
FGF1	PFKFB3	0.00687029	34	-0.559227	Down
FGF1	IFI44L	0.0065993	35	0.882495	Up
FGF1	ABCA1	0.00639443	36	1.18681	Up
FGF1	CAMK2D	0.00638361	37	-0.628241	Down
FGF1	NRP2	0.00633052	38	0.753665	Up
FGF1	IL6ST	0.00626555	39	-1.06813	Down
FGF1	HIVEP1	0.00616843	40	1.07138	Up
FGF1	HTRA1	0.00612422	41	-0.770742	Down
FGF1	ADGRG1	0.00610507	42	-1.14884	Down
FGF1	AUTS2	0.00607796	43	-0.535937	Down
FGF1	PDE4B	0.00607707	44	0.779598	Up
FGF1	ACSL1	0.00607259	45	0.592037	Up
FGF1	PRKCA	0.00605996	46	-1.45411	Down
FGF1	SDCBP	0.00598967	47	0.844775	Up
FGF1	OXR1	0.00579324	48	-1.19995	Down
FGF1	SIPA1L2	0.00570047	49	-0.601348	Down
FGF1	ABCC4	0.00567784	50	-1.37359	Down
JAG1	P2RY12	0.0456934	1	-1.14617	Down
JAG1	HK2	0.0453623	2	-1.52675	Down
JAG1	ADAM10	0.0449086	3	-0.486618	Down
JAG1	DENND3	0.0445745	4	-0.906059	Down
JAG1	SH3PXD2A	0.0443687	5	1.82685	Up
JAG1	SSH2	0.0443543	6	-0.38362	Down
JAG1	CHST11	0.0440039	7	-0.566266	Down
JAG1	IL17RA	0.043675	8	-0.652372	Down
JAG1	PCNX2	0.0434186	9	-0.877633	Down
JAG1	RUNX1	0.0106365	10	-0.674982	Down
JAG1	ABCA1	0.0101931	11	1.18681	Up
JAG1	ARID5B	0.00963866	12	0.825042	Up
JAG1	CADM1	0.00921618	13	1.48228	Up
JAG1	RUNX2	0.00905362	14	-0.879872	Down
JAG1	ESR1	0.00902076	15	0.921052	Up
JAG1	TGFBR2	0.00895435	16	-0.475182	Down
JAG1	MAN1A1	0.00878641	17	0.783739	Up
JAG1	PFKFB3	0.00864931	18	-0.559227	Down
JAG1	DUSP10	0.00862647	19	0.86216	Up
JAG1	MITF	0.00830788	20	1.07945	Up
JAG1	BHLHE41	0.00811028	21	-0.898434	Down
JAG1	ADGRG1	0.0080951	22	-1.14884	Down
JAG1	RGL1	0.00778463	23	1.3408	Up
JAG1	MEF2C	0.00770913	24	-0.547376	Down
JAG1	IFI44	0.00766977	25	0.891135	Up
JAG1	ACSL1	0.00755077	26	0.592037	Up
JAG1	PRKCA	0.00752782	27	-1.45411	Down
JAG1	AUTS2	0.00746272	28	-0.535937	Down
JAG1	SH3KBP1	0.00734419	29	-0.479627	Down
JAG1	PICALM	0.00727762	30	-0.552412	Down
JAG1	C3	0.00710141	31	-1.1055	Down
JAG1	ABCC5	0.00683317	32	0.826651	Up
JAG1	LITAF	0.0067955	33	0.794244	Up
JAG1	PPARD	0.00676198	34	-0.577877	Down
JAG1	ST6GALNAC3	0.00675135	35	-2.03349	Down
JAG1	SESN3	0.00672578	36	-0.781166	Down
JAG1	GAS7	0.00668957	37	0.996272	Up
JAG1	ARHGAP22	0.00666606	38	-0.669466	Down
JAG1	OXR1	0.00665069	39	-1.19995	Down
JAG1	CAMK2D	0.00663481	40	-0.628241	Down
JAG1	HIVEP1	0.00661851	41	1.07138	Up
JAG1	IFI44L	0.00658813	42	0.882495	Up
JAG1	NRP1	0.00653428	43	0.673963	Up
JAG1	SIPA1L2	0.0064355	44	-0.601348	Down
JAG1	PDE4B	0.00636337	45	0.779598	Up
JAG1	STARD13	0.00635444	46	1.46778	Up
JAG1	FYB1	0.00621483	47	-0.36584	Down
JAG1	COTL1	0.00619754	48	-0.835895	Down
JAG1	ST6GAL1	0.00615792	49	-0.749991	Down
JAG1	SAMD4A	0.00609584	50	1.04336	Up
JAM3	ESR1	0.00822291	1	0.921052	Up
JAM3	RUNX1	0.00710597	2	-0.674982	Down
JAM3	PFKFB3	0.0070987	3	-0.559227	Down
JAM3	IFI44	0.00704284	4	0.891135	Up
JAM3	SESN3	0.0069898	5	-0.781166	Down
JAM3	TGFBR2	0.00698624	6	-0.475182	Down
JAM3	PRKCA	0.00687231	7	-1.45411	Down
JAM3	ARID5B	0.00682645	8	0.825042	Up
JAM3	PPARD	0.00672482	9	-0.577877	Down
JAM3	DUSP10	0.0066817	10	0.86216	Up
JAM3	AUTS2	0.0066535	11	-0.535937	Down
JAM3	MEF2C	0.00664362	12	-0.547376	Down
JAM3	HIVEP1	0.00661154	13	1.07138	Up
JAM3	MAN1A1	0.00656443	14	0.783739	Up
JAM3	ABCA1	0.0065365	15	1.18681	Up
JAM3	CAMK2D	0.00638423	16	-0.628241	Down
JAM3	CADM1	0.00637311	17	1.48228	Up
JAM3	NRP1	0.00627635	18	0.673963	Up
JAM3	SORL1	0.00623092	19	-0.711023	Down
JAM3	MITF	0.00621803	20	1.07945	Up
JAM3	RGL1	0.00617815	21	1.3408	Up
JAM3	ST6GAL1	0.00614691	22	-0.749991	Down
JAM3	PICALM	0.00604023	23	-0.552412	Down
JAM3	HTRA1	0.00602526	24	-0.770742	Down
JAM3	HK2	0.00598757	25	-1.52675	Down
JAM3	PTPRG	0.00597084	26	1.53795	Up
JAM3	C3	0.00590547	27	-1.1055	Down
JAM3	IGSF21	0.00586976	28	-1.0447	Down
JAM3	RUNX2	0.00584508	29	-0.879872	Down
JAM3	ADGRG1	0.00573018	30	-1.14884	Down
JAM3	IFI44L	0.00570368	31	0.882495	Up
JAM3	ARHGAP22	0.00566462	32	-0.669466	Down
JAM3	GAS7	0.00565993	33	0.996272	Up
JAM3	SIPA1L2	0.00558754	34	-0.601348	Down
JAM3	ACSL1	0.00558601	35	0.592037	Up
JAM3	DPYD	0.00557711	36	0.806099	Up
JAM3	COTL1	0.00551113	37	-0.835895	Down
JAM3	PRKCE	0.00545559	38	0.79922	Up
JAM3	SAMD4A	0.00545397	39	1.04336	Up
JAM3	PDE4B	0.00543311	40	0.779598	Up
JAM3	RBM47	0.00537887	41	0.567208	Up
JAM3	IL6ST	0.005374	42	-1.06813	Down
JAM3	PTPRE	0.00537357	43	-0.703487	Down
JAM3	LITAF	0.00533602	44	0.794244	Up
JAM3	NRP2	0.00527378	45	0.753665	Up
JAM3	PREX1	0.00527257	46	-0.544097	Down
JAM3	KHDRBS3	0.00526008	47	-1.23768	Down
JAM3	STARD13	0.00519807	48	1.46778	Up
JAM3	CHD7	0.00516001	49	-0.512298	Down
JAM3	SDCBP	0.00515553	50	0.844775	Up
NCAM1	ESR1	0.00907303	1	0.921052	Up
NCAM1	MEF2C	0.00814388	2	-0.547376	Down
NCAM1	TGFBR2	0.00778812	3	-0.475182	Down
NCAM1	RUNX1	0.0077681	4	-0.674982	Down
NCAM1	MITF	0.00749185	5	1.07945	Up
NCAM1	RUNX2	0.00716209	6	-0.879872	Down
NCAM1	IFI44	0.00702059	7	0.891135	Up
NCAM1	DUSP10	0.0069551	8	0.86216	Up
NCAM1	NRP1	0.00683353	9	0.673963	Up
NCAM1	ARID5B	0.00682086	10	0.825042	Up
NCAM1	RGL1	0.00677408	11	1.3408	Up
NCAM1	C3	0.00669786	12	-1.1055	Down
NCAM1	ABCA1	0.00668603	13	1.18681	Up
NCAM1	PFKFB3	0.00668509	14	-0.559227	Down
NCAM1	PPARD	0.00653277	15	-0.577877	Down
NCAM1	GAS7	0.00643555	16	0.996272	Up
NCAM1	HIVEP1	0.00638684	17	1.07138	Up
NCAM1	PRKCA	0.00637863	18	-1.45411	Down
NCAM1	HTRA1	0.00633222	19	-0.770742	Down
NCAM1	HK2	0.00632507	20	-1.52675	Down
NCAM1	NRP2	0.00619553	21	0.753665	Up
NCAM1	MAN1A1	0.00618749	22	0.783739	Up
NCAM1	CADM1	0.00601551	23	1.48228	Up
NCAM1	CAMK2D	0.00597811	24	-0.628241	Down
NCAM1	RBM47	0.00587844	25	0.567208	Up
NCAM1	AUTS2	0.0058505	26	-0.535937	Down
NCAM1	PTPRG	0.00577971	27	1.53795	Up
NCAM1	PDE4B	0.00576859	28	0.779598	Up
NCAM1	SESN3	0.00576805	29	-0.781166	Down
NCAM1	SIPA1L2	0.00576322	30	-0.601348	Down
NCAM1	SDCBP	0.00574693	31	0.844775	Up
NCAM1	DPYD	0.00573799	32	0.806099	Up
NCAM1	ACSL1	0.00572401	33	0.592037	Up
NCAM1	SORL1	0.00571452	34	-0.711023	Down
NCAM1	IL6ST	0.00567477	35	-1.06813	Down
NCAM1	ADGRG1	0.0056492	36	-1.14884	Down
NCAM1	PTPRE	0.00564379	37	-0.703487	Down
NCAM1	IFI44L	0.00561141	38	0.882495	Up
NCAM1	STARD13	0.00560008	39	1.46778	Up
NCAM1	IKZF2	0.00558163	40	-0.826724	Down
NCAM1	SAMD4A	0.0055665	41	1.04336	Up
NCAM1	PICALM	0.00544347	42	-0.552412	Down
NCAM1	KHDRBS3	0.00542885	43	-1.23768	Down
NCAM1	MTHFD1L	0.00538855	44	-0.486867	Down
NCAM1	COTL1	0.00528433	45	-0.835895	Down
NCAM1	ABCC4	0.00528384	46	-1.37359	Down
NCAM1	ABCC5	0.0052719	47	0.826651	Up
NCAM1	ST6GAL1	0.00520699	48	-0.749991	Down
NCAM1	FOXN3	0.00520261	49	-0.449691	Down
NCAM1	ARHGAP22	0.00516334	50	-0.669466	Down
NRG1	EPB41L2	0.143674	1	-0.461478	Down
NRG1	DHTKD1	0.0760609	2	-0.872347	Down
NRG1	SIPA1L2	0.0716545	3	-0.601348	Down
NRG1	C12orf75	0.0699002	4	-2.41319	Down
NRG1	SORL1	0.0682735	5	-0.711023	Down
NRG1	ST6GAL1	0.0680535	6	-0.749991	Down
NRG1	NHSL1	0.0676813	7	0.763571	Up
NRG1	RHBDF2	0.0666562	8	-0.492287	Down
NRG1	IQGAP1	0.0665671	9	1.05027	Up
NRG1	ESR1	0.0116325	10	0.921052	Up
NRG1	PFKFB3	0.00936845	11	-0.559227	Down
NRG1	IFI44	0.00932186	12	0.891135	Up
NRG1	ACSL1	0.00888843	13	0.592037	Up
NRG1	MEF2C	0.00872215	14	-0.547376	Down
NRG1	RGL1	0.00868664	15	1.3408	Up
NRG1	C3	0.00844917	16	-1.1055	Down
NRG1	IFI44L	0.00834008	17	0.882495	Up
NRG1	ARID5B	0.0083039	18	0.825042	Up
NRG1	NRP1	0.00816703	19	0.673963	Up
NRG1	HK2	0.00815064	20	-1.52675	Down
NRG1	DUSP10	0.00805637	21	0.86216	Up
NRG1	MITF	0.00800474	22	1.07945	Up
NRG1	RUNX1	0.00799536	23	-0.674982	Down
NRG1	SDCBP	0.00794942	24	0.844775	Up
NRG1	TGFBR2	0.00794492	25	-0.475182	Down
NRG1	DPYD	0.00772592	26	0.806099	Up
NRG1	MAN1A1	0.00769847	27	0.783739	Up
NRG1	IL6ST	0.00751257	28	-1.06813	Down
NRG1	ABCA1	0.00733711	29	1.18681	Up
NRG1	LITAF	0.00730702	30	0.794244	Up
NRG1	RUNX2	0.00721782	31	-0.879872	Down
NRG1	CAMK2D	0.00718122	32	-0.628241	Down
NRG1	PPARD	0.00696411	33	-0.577877	Down
NRG1	PRKCA	0.00695505	34	-1.45411	Down
NRG1	ABCC5	0.00686111	35	0.826651	Up
NRG1	RBM47	0.00678798	36	0.567208	Up
NRG1	PTPRE	0.0067631	37	-0.703487	Down
NRG1	PDE4B	0.00675655	38	0.779598	Up
NRG1	PTPRG	0.00670908	39	1.53795	Up
NRG1	BLNK	0.00662465	40	-0.840712	Down
NRG1	IKZF2	0.00659679	41	-0.826724	Down
NRG1	NRP2	0.00659593	42	0.753665	Up
NRG1	AUTS2	0.00659196	43	-0.535937	Down
NRG1	SAMD4A	0.00659022	44	1.04336	Up
NRG1	MTHFD1L	0.0065769	45	-0.486867	Down
NRG1	STARD13	0.00654739	46	1.46778	Up
NRG1	PICALM	0.00648949	47	-0.552412	Down
NRG1	ADGRG1	0.00647408	48	-1.14884	Down
NRG1	CADM1	0.00645378	49	1.48228	Up
NRG1	GPNMB	0.00644833	50	2.78924	Up
NRG2	ESR1	0.00756884	1	0.921052	Up
NRG2	ARID5B	0.00643726	2	0.825042	Up
NRG2	PFKFB3	0.00641764	3	-0.559227	Down
NRG2	SDCBP	0.00635664	4	0.844775	Up
NRG2	RGL1	0.00619536	5	1.3408	Up
NRG2	IFI44L	0.00607175	6	0.882495	Up
NRG2	IFI44	0.00603855	7	0.891135	Up
NRG2	C3	0.00603728	8	-1.1055	Down
NRG2	RUNX1	0.00583681	9	-0.674982	Down
NRG2	TGFBR2	0.00581451	10	-0.475182	Down
NRG2	MEF2C	0.00574126	11	-0.547376	Down
NRG2	DPYD	0.00568604	12	0.806099	Up
NRG2	MAN1A1	0.00558026	13	0.783739	Up
NRG2	MITF	0.00557049	14	1.07945	Up
NRG2	HK2	0.00549944	15	-1.52675	Down
NRG2	ACSL1	0.0053515	16	0.592037	Up
NRG2	PTPRE	0.00530209	17	-0.703487	Down
NRG2	NRP1	0.00529872	18	0.673963	Up
NRG2	RBM47	0.00525261	19	0.567208	Up
NRG2	DUSP10	0.00520948	20	0.86216	Up
NRG2	AUTS2	0.00518664	21	-0.535937	Down
NRG2	HTRA1	0.00518178	22	-0.770742	Down
NRG2	ABCA1	0.00510827	23	1.18681	Up
NRG2	CAMK2D	0.00508804	24	-0.628241	Down
NRG2	RUNX2	0.00505426	25	-0.879872	Down
NRG2	SIPA1L2	0.00500685	26	-0.601348	Down
NRG2	CADM1	0.00488339	27	1.48228	Up
NRG2	IL6ST	0.00485977	28	-1.06813	Down
NRG2	PTPRG	0.00474867	29	1.53795	Up
NRG2	BHLHE41	0.00468697	30	-0.898434	Down
NRG2	MTSS1	0.00468152	31	0.546222	Up
NRG2	ADGRG1	0.00464008	32	-1.14884	Down
NRG2	NRP2	0.00463773	33	0.753665	Up
NRG2	COTL1	0.00456763	34	-0.835895	Down
NRG2	PDE4B	0.00456195	35	0.779598	Up
NRG2	PPARD	0.00455405	36	-0.577877	Down
NRG2	STARD13	0.00453305	37	1.46778	Up
NRG2	ARHGAP22	0.00448846	38	-0.669466	Down
NRG2	IKZF2	0.00448662	39	-0.826724	Down
NRG2	GAS7	0.00448114	40	0.996272	Up
NRG2	SORL1	0.00448008	41	-0.711023	Down
NRG2	PRKCA	0.00445369	42	-1.45411	Down
NRG2	GPNMB	0.00445123	43	2.78924	Up
NRG2	ABCC5	0.00444314	44	0.826651	Up
NRG2	KHDRBS3	0.00440984	45	-1.23768	Down
NRG2	ABCC4	0.00440014	46	-1.37359	Down
NRG2	ST6GAL1	0.00438621	47	-0.749991	Down
NRG2	OXR1	0.00434371	48	-1.19995	Down
NRG2	SAMD4A	0.00433317	49	1.04336	Up
NRG2	HIVEP1	0.00428794	50	1.07138	Up
PSEN1	FRMD4B	0.0242496	1	0.53534	Up
PSEN1	ESR1	0.0110981	2	0.921052	Up
PSEN1	TGFBR2	0.00916476	3	-0.475182	Down
PSEN1	PFKFB3	0.00887935	4	-0.559227	Down
PSEN1	RUNX1	0.00866379	5	-0.674982	Down
PSEN1	CADM1	0.00826062	6	1.48228	Up
PSEN1	RUNX2	0.00825217	7	-0.879872	Down
PSEN1	MITF	0.00816391	8	1.07945	Up
PSEN1	ARID5B	0.00805622	9	0.825042	Up
PSEN1	MEF2C	0.00769764	10	-0.547376	Down
PSEN1	ABCA1	0.00755714	11	1.18681	Up
PSEN1	IFI44	0.00740477	12	0.891135	Up
PSEN1	RGL1	0.00724849	13	1.3408	Up
PSEN1	PPARD	0.00720818	14	-0.577877	Down
PSEN1	MAN1A1	0.00720708	15	0.783739	Up
PSEN1	PRKCA	0.0071555	16	-1.45411	Down
PSEN1	C3	0.0071553	17	-1.1055	Down
PSEN1	ADGRG1	0.00707329	18	-1.14884	Down
PSEN1	DUSP10	0.00703171	19	0.86216	Up
PSEN1	NRP2	0.00695636	20	0.753665	Up
PSEN1	PTPRG	0.00689596	21	1.53795	Up
PSEN1	NRP1	0.00684872	22	0.673963	Up
PSEN1	STARD13	0.00675262	23	1.46778	Up
PSEN1	BHLHE41	0.00660252	24	-0.898434	Down
PSEN1	AUTS2	0.00658954	25	-0.535937	Down
PSEN1	FYB1	0.00654799	26	-0.36584	Down
PSEN1	PTPRE	0.00652516	27	-0.703487	Down
PSEN1	HK2	0.00652246	28	-1.52675	Down
PSEN1	HTRA1	0.00640534	29	-0.770742	Down
PSEN1	GAS7	0.00640263	30	0.996272	Up
PSEN1	IFI44L	0.00639794	31	0.882495	Up
PSEN1	CAMK2D	0.00637056	32	-0.628241	Down
PSEN1	RBM47	0.00626404	33	0.567208	Up
PSEN1	ACSL1	0.00626338	34	0.592037	Up
PSEN1	OXR1	0.00624258	35	-1.19995	Down
PSEN1	MTHFD1L	0.00617772	36	-0.486867	Down
PSEN1	SDCBP	0.00617475	37	0.844775	Up
PSEN1	SORL1	0.00612406	38	-0.711023	Down
PSEN1	HIVEP1	0.0061185	39	1.07138	Up
PSEN1	SIPA1L2	0.00610397	40	-0.601348	Down
PSEN1	PDE4B	0.00610388	41	0.779598	Up
PSEN1	ARHGAP22	0.00598968	42	-0.669466	Down
PSEN1	MAML3	0.00593827	43	-0.319464	Down
PSEN1	PICALM	0.00592508	44	-0.552412	Down
PSEN1	LITAF	0.00592023	45	0.794244	Up
PSEN1	GPNMB	0.00591674	46	2.78924	Up
PSEN1	PRKCE	0.00583924	47	0.79922	Up
PSEN1	DPYD	0.00583589	48	0.806099	Up
PSEN1	ABCC5	0.00571871	49	0.826651	Up
PSEN1	SESN3	0.00569558	50	-0.781166	Down
RELN	ESR1	0.0102792	1	0.921052	Up
RELN	RUNX1	0.00727016	2	-0.674982	Down
RELN	MEF2C	0.00724791	3	-0.547376	Down
RELN	PFKFB3	0.00708722	4	-0.559227	Down
RELN	MAN1A1	0.00700884	5	0.783739	Up
RELN	RUNX2	0.00699347	6	-0.879872	Down
RELN	C3	0.00693882	7	-1.1055	Down
RELN	ACSL1	0.00685595	8	0.592037	Up
RELN	ABCA1	0.00683628	9	1.18681	Up
RELN	ARID5B	0.00670732	10	0.825042	Up
RELN	CADM1	0.00659076	11	1.48228	Up
RELN	TGFBR2	0.00652422	12	-0.475182	Down
RELN	SDCBP	0.00644631	13	0.844775	Up
RELN	IFI44	0.00629777	14	0.891135	Up
RELN	PDE4B	0.00629585	15	0.779598	Up
RELN	DUSP10	0.00622015	16	0.86216	Up
RELN	RBM47	0.00613726	17	0.567208	Up
RELN	CSF1R	0.00612242	18	-0.687738	Down
RELN	ABCC5	0.00612074	19	0.826651	Up
RELN	MITF	0.00607252	20	1.07945	Up
RELN	ADGRG1	0.0060373	21	-1.14884	Down
RELN	DPYD	0.00602809	22	0.806099	Up
RELN	BIN1	0.00593891	23	-1.16694	Down
RELN	SESN3	0.00591579	24	-0.781166	Down
RELN	GAS7	0.0058374	25	0.996272	Up
RELN	NRP1	0.00573636	26	0.673963	Up
RELN	HIVEP1	0.00571781	27	1.07138	Up
RELN	HTRA1	0.00571602	28	-0.770742	Down
RELN	RGL1	0.00570578	29	1.3408	Up
RELN	GPNMB	0.00564647	30	2.78924	Up
RELN	PTPRG	0.00564281	31	1.53795	Up
RELN	STARD13	0.00563909	32	1.46778	Up
RELN	PRKCA	0.0056195	33	-1.45411	Down
RELN	HK2	0.00561527	34	-1.52675	Down
RELN	PTPRE	0.00558902	35	-0.703487	Down
RELN	ST6GAL1	0.00546975	36	-0.749991	Down
RELN	IFI44L	0.00544642	37	0.882495	Up
RELN	ABCC4	0.00543337	38	-1.37359	Down
RELN	CAMK2D	0.00542267	39	-0.628241	Down
RELN	ARHGAP22	0.00539626	40	-0.669466	Down
RELN	AUTS2	0.00536331	41	-0.535937	Down
RELN	ARHGAP18	0.00535338	42	0.905031	Up
RELN	ITGAM	0.0053162	43	-0.803193	Down
RELN	MTSS1	0.00527573	44	0.546222	Up
RELN	BLNK	0.00525104	45	-0.840712	Down
RELN	PPARD	0.00524162	46	-0.577877	Down
RELN	KHDRBS3	0.00519769	47	-1.23768	Down
RELN	SORL1	0.00515163	48	-0.711023	Down
RELN	PICALM	0.00513141	49	-0.552412	Down
RELN	NRP2	0.0050583	50	0.753665	Up
