## Supplementary Table CCC-3 for "Integrative single-nucleus multi-omics profiling identifies candidate regulators and signaling axes in Alzheimer’s disease lipid-processing microglia"

### Sheet: Ligand Expr vs MG4 prop
ligand	response	tier	effect	p	FDR	n
APP	raw	tier1_AD	0.082682	0.17292	0.319016	120
BGN	raw	tier1_AD	0.105261	0.235199	0.365865	54
CALM1	raw	tier1_AD	-0.069117	0.0342691	0.0872305	116
CD22	raw	tier1_AD	0.189065	0.00230381	0.020473	120
CD47	raw	tier1_AD	-0.36458	0.0036559	0.020473	116
CNTN1	raw	tier1_AD	0.161458	0.00360646	0.020473	120
COL4A1	raw	tier1_AD	-0.00217211	0.958949	0.958949	54
COL4A2	raw	tier1_AD	0.0110662	0.796104	0.928788	54
COL4A4	raw	tier1_AD	0.111091	0.0884609	0.194374	54
DCN	raw	tier1_AD	0.0290107	0.530031	0.674585	54
FGF1	raw	tier1_AD	0.355504	4.24121e-06	0.000118754	120
FN1	raw	tier1_AD	-0.00725031	0.922731	0.956906	54
FSTL5	raw	tier1_AD	0.00567266	0.922057	0.956906	116
HMGB1	raw	tier1_AD	0.1267	0.0284299	0.0872305	120
JAG1	raw	tier1_AD	0.0619968	0.353528	0.520988	54
JAM3	raw	tier1_AD	0.121773	0.0305509	0.0872305	120
LAMA2	raw	tier1_AD	0.0152098	0.592793	0.721661	120
LAMC1	raw	tier1_AD	0.0819887	0.446176	0.594902	119
NCAM1	raw	tier1_AD	0.214104	0.000132233	0.00185126	120
NRG1	raw	tier1_AD	0.0398363	0.193688	0.319016	116
NRG2	raw	tier1_AD	0.357136	0.0150834	0.0703894	120
NTN1	raw	tier1_AD	0.12916	0.0995311	0.199062	117
RELN	raw	tier1_AD	0.0131171	0.837566	0.938074	116
SDC2	raw	tier1_AD	0.0852666	0.385196	0.539274	120
TFPI	raw	tier1_AD	0.0678747	0.192168	0.319016	54
TGFB2	raw	tier1_AD	0.155212	0.0328275	0.0872305	120
TNR	raw	tier1_AD	0.160292	0.032967	0.0872305	117
VCAN	raw	tier1_AD	0.0481348	0.090245	0.194374	120
APP	raw	tier1_Ctrl	-0.150962	0.123905	0.889705	30
BGN	raw	tier1_Ctrl	0.0718336	0.631082	0.889705	9
CALM1	raw	tier1_Ctrl	-0.0224462	0.789218	0.889705	28
CD22	raw	tier1_Ctrl	-0.0469639	0.686687	0.889705	30
CD47	raw	tier1_Ctrl	0.301969	0.348607	0.889705	29
CNTN1	raw	tier1_Ctrl	-0.0334742	0.737127	0.889705	30
COL4A1	raw	tier1_Ctrl	-0.1957	0.309137	0.889705	9
COL4A2	raw	tier1_Ctrl	-0.103788	0.475937	0.889705	9
COL4A4	raw	tier1_Ctrl	-0.0562349	0.636928	0.889705	9
DCN	raw	tier1_Ctrl	-0.0820419	0.468684	0.889705	9
FGF1	raw	tier1_Ctrl	0.105878	0.486978	0.889705	30
FN1	raw	tier1_Ctrl	0.0491159	0.662955	0.889705	9
FSTL5	raw	tier1_Ctrl	0.293225	0.110655	0.889705	29
HMGB1	raw	tier1_Ctrl	-0.126128	0.364225	0.889705	30
JAG1	raw	tier1_Ctrl	-0.0457318	0.826154	0.889705	9
JAM3	raw	tier1_Ctrl	-0.0263671	0.796328	0.889705	30
LAMA2	raw	tier1_Ctrl	-0.0285578	0.657667	0.889705	30
LAMC1	raw	tier1_Ctrl	0.209832	0.632542	0.889705	30
NCAM1	raw	tier1_Ctrl	-0.0373171	0.767507	0.889705	30
NRG1	raw	tier1_Ctrl	-0.00417517	0.95131	0.95131	28
NRG2	raw	tier1_Ctrl	0.0396135	0.903143	0.936593	30
NTN1	raw	tier1_Ctrl	-0.0678374	0.58233	0.889705	30
RELN	raw	tier1_Ctrl	-0.0928658	0.517297	0.889705	29
SDC2	raw	tier1_Ctrl	-0.102201	0.653291	0.889705	30
TFPI	raw	tier1_Ctrl	0.0337472	0.779864	0.889705	9
TGFB2	raw	tier1_Ctrl	0.199342	0.169394	0.889705	30
TNR	raw	tier1_Ctrl	0.125131	0.379893	0.889705	30
VCAN	raw	tier1_Ctrl	-0.0421767	0.441196	0.889705	30
APP	raw	tier2_pooled	0.00168775	0.97346	0.97346	150
BGN	raw	tier2_pooled	0.0725588	0.330702	0.544686	63
CALM1	raw	tier2_pooled	-0.0642207	0.0356971	0.142789	144
CD22	raw	tier2_pooled	0.129806	0.018563	0.140231	150
CD47	raw	tier2_pooled	-0.21565	0.0606652	0.206317	145
CNTN1	raw	tier2_pooled	0.10506	0.0300495	0.140231	150
COL4A1	raw	tier2_pooled	-0.0202197	0.600967	0.801289	63
COL4A2	raw	tier2_pooled	-0.00769175	0.843676	0.908574	63
COL4A4	raw	tier2_pooled	0.0701285	0.218152	0.469865	63
DCN	raw	tier2_pooled	0.0157226	0.710908	0.829392	63
FGF1	raw	tier2_pooled	0.234819	0.000499435	0.0139842	150
FN1	raw	tier2_pooled	-0.0149376	0.80332	0.899718	63
FSTL5	raw	tier2_pooled	0.0341446	0.538479	0.753871	145
HMGB1	raw	tier2_pooled	0.0766783	0.152686	0.356267	150
JAG1	raw	tier2_pooled	0.0481763	0.438471	0.65007	63
JAM3	raw	tier2_pooled	0.0703885	0.150903	0.356267	150
LAMA2	raw	tier2_pooled	0.0096669	0.709783	0.829392	150
LAMC1	raw	tier2_pooled	0.081182	0.441119	0.65007	149
NCAM1	raw	tier2_pooled	0.147826	0.00381739	0.0534435	150
NRG1	raw	tier2_pooled	0.0396011	0.149589	0.356267	144
NRG2	raw	tier2_pooled	0.244095	0.0663162	0.206317	150
NTN1	raw	tier2_pooled	0.0665214	0.315961	0.544686	147
RELN	raw	tier2_pooled	-0.00774972	0.894677	0.927814	145
SDC2	raw	tier2_pooled	0.0352581	0.696268	0.829392	150
TFPI	raw	tier2_pooled	0.0472443	0.305486	0.544686	63
TGFB2	raw	tier2_pooled	0.148286	0.0225918	0.140231	150
TNR	raw	tier2_pooled	0.144949	0.0296323	0.140231	147
VCAN	raw	tier2_pooled	0.0268362	0.290044	0.544686	150
APP	logit	tier1_AD	0.560783	0.164429	0.242316	120
BGN	logit	tier1_AD	0.989367	0.120867	0.211452	54
CALM1	logit	tier1_AD	-0.480093	0.0274267	0.0767948	116
CD22	logit	tier1_AD	1.24015	0.00265605	0.0185924	120
CD47	logit	tier1_AD	-2.17223	0.00986873	0.0552649	116
CNTN1	logit	tier1_AD	1.19907	0.00109066	0.0101795	120
COL4A1	logit	tier1_AD	0.00285301	0.992538	0.992538	54
COL4A2	logit	tier1_AD	0.133435	0.666292	0.777341	54
COL4A4	logit	tier1_AD	0.841256	0.073919	0.147838	54
DCN	logit	tier1_AD	0.272911	0.413194	0.503435	54
FGF1	logit	tier1_AD	2.35521	4.63784e-06	0.00012986	120
FN1	logit	tier1_AD	0.155486	0.773469	0.832966	54
FSTL5	logit	tier1_AD	0.112538	0.771483	0.832966	116
HMGB1	logit	tier1_AD	0.827266	0.031488	0.0801513	120
JAG1	logit	tier1_AD	0.616397	0.200197	0.280276	54
JAM3	logit	tier1_AD	0.913603	0.0143981	0.0671912	120
LAMA2	logit	tier1_AD	0.154511	0.413536	0.503435	120
LAMC1	logit	tier1_AD	0.73101	0.305951	0.407934	119
NCAM1	logit	tier1_AD	1.5286	3.71019e-05	0.000519426	120
NRG1	logit	tier1_AD	0.316697	0.120916	0.211452	116
NRG2	logit	tier1_AD	2.27238	0.0201794	0.0692995	120
NTN1	logit	tier1_AD	1.08074	0.0374218	0.0873175	117
RELN	logit	tier1_AD	0.052985	0.901411	0.934796	116
SDC2	logit	tier1_AD	0.917511	0.158852	0.242316	120
TFPI	logit	tier1_AD	0.570316	0.128381	0.211452	54
TGFB2	logit	tier1_AD	1.14247	0.0178957	0.0692995	120
TNR	logit	tier1_AD	1.14015	0.0222748	0.0692995	117
VCAN	logit	tier1_AD	0.355276	0.0596798	0.128541	120
APP	logit	tier1_Ctrl	-0.90091	0.168927	0.985219	30
BGN	logit	tier1_Ctrl	0.551653	0.600912	0.985219	9
CALM1	logit	tier1_Ctrl	-7.86604e-05	0.999887	0.999887	28
CD22	logit	tier1_Ctrl	-0.196132	0.800041	0.985219	30
CD47	logit	tier1_Ctrl	1.72183	0.422157	0.985219	29
CNTN1	logit	tier1_Ctrl	-0.213165	0.747686	0.985219	30
COL4A1	logit	tier1_Ctrl	-1.32261	0.333304	0.985219	9
COL4A2	logit	tier1_Ctrl	-0.829502	0.416227	0.985219	9
COL4A4	logit	tier1_Ctrl	-0.327622	0.698353	0.985219	9
DCN	logit	tier1_Ctrl	-0.605973	0.447544	0.985219	9
FGF1	logit	tier1_Ctrl	0.867899	0.389907	0.985219	30
FN1	logit	tier1_Ctrl	0.484026	0.53913	0.985219	9
FSTL5	logit	tier1_Ctrl	1.98415	0.103786	0.985219	29
HMGB1	logit	tier1_Ctrl	-0.676658	0.46503	0.985219	30
JAG1	logit	tier1_Ctrl	-0.354926	0.809287	0.985219	9
JAM3	logit	tier1_Ctrl	-0.0452527	0.946875	0.999887	30
LAMA2	logit	tier1_Ctrl	-0.191746	0.654261	0.985219	30
LAMC1	logit	tier1_Ctrl	1.24479	0.669567	0.985219	30
NCAM1	logit	tier1_Ctrl	-0.0407793	0.96125	0.999887	30
NRG1	logit	tier1_Ctrl	-0.0201338	0.964555	0.999887	28
NRG2	logit	tier1_Ctrl	1.05676	0.624347	0.985219	30
NTN1	logit	tier1_Ctrl	-0.297324	0.717198	0.985219	30
RELN	logit	tier1_Ctrl	-0.40409	0.672191	0.985219	29
SDC2	logit	tier1_Ctrl	-0.882342	0.558881	0.985219	30
TFPI	logit	tier1_Ctrl	0.104642	0.90274	0.999887	9
TGFB2	logit	tier1_Ctrl	1.12267	0.246592	0.985219	30
TNR	logit	tier1_Ctrl	0.970944	0.303762	0.985219	30
VCAN	logit	tier1_Ctrl	-0.27305	0.453106	0.985219	30
APP	logit	tier2_pooled	0.0484913	0.885835	0.936668	150
BGN	logit	tier2_pooled	0.682549	0.204998	0.382336	63
CALM1	logit	tier2_pooled	-0.423121	0.0383284	0.153314	144
CD22	logit	tier2_pooled	0.879465	0.0165481	0.0834017	150
CD47	logit	tier2_pooled	-1.23232	0.109768	0.279408	145
CNTN1	logit	tier2_pooled	0.794506	0.0135048	0.0834017	150
COL4A1	logit	tier2_pooled	-0.136068	0.626932	0.731421	63
COL4A2	logit	tier2_pooled	-0.0224424	0.936668	0.936668	63
COL4A4	logit	tier2_pooled	0.542223	0.188057	0.376113	63
DCN	logit	tier2_pooled	0.167003	0.586346	0.713812	63
FGF1	logit	tier2_pooled	1.57737	0.000441969	0.0123751	150
FN1	logit	tier2_pooled	0.0459877	0.915677	0.936668	63
FSTL5	logit	tier2_pooled	0.301432	0.41684	0.562856	145
HMGB1	logit	tier2_pooled	0.523567	0.142378	0.314486	150
JAG1	logit	tier2_pooled	0.499728	0.265655	0.41324	63
JAM3	logit	tier2_pooled	0.575512	0.0771939	0.240159	150
LAMA2	logit	tier2_pooled	0.109547	0.526254	0.669778	150
LAMC1	logit	tier2_pooled	0.704627	0.314456	0.463408	149
NCAM1	logit	tier2_pooled	1.10306	0.0011352	0.0158928	150
NRG1	logit	tier2_pooled	0.312509	0.0881946	0.246945	144
NRG2	logit	tier2_pooled	1.68059	0.0574653	0.201129	150
NTN1	logit	tier2_pooled	0.640511	0.146011	0.314486	147
RELN	logit	tier2_pooled	-0.0438449	0.910879	0.936668	145
SDC2	logit	tier2_pooled	0.482281	0.422142	0.562856	150
TFPI	logit	tier2_pooled	0.37965	0.254868	0.41324	63
TGFB2	logit	tier2_pooled	1.02461	0.0178718	0.0834017	150
TNR	logit	tier2_pooled	1.05304	0.0173954	0.0834017	147
VCAN	logit	tier2_pooled	0.207664	0.218478	0.382336	150
APP	CLR	tier1_AD	-0.116791	0.792859	0.822224	120
BGN	CLR	tier1_AD	1.20921	0.0792584	0.184936	54
CALM1	CLR	tier1_AD	-0.44476	0.058732	0.16445	116
CD22	CLR	tier1_AD	1.0777	0.0182632	0.0730527	120
CD47	CLR	tier1_AD	-2.28136	0.012411	0.0624513	116
CNTN1	CLR	tier1_AD	1.41295	0.000436187	0.0091714	120
COL4A1	CLR	tier1_AD	-0.40988	0.21153	0.357333	54
COL4A2	CLR	tier1_AD	-0.280504	0.401711	0.591995	54
COL4A4	CLR	tier1_AD	0.378665	0.463982	0.618642	54
DCN	CLR	tier1_AD	0.272421	0.451323	0.618642	54
FGF1	CLR	tier1_AD	1.44148	0.0133824	0.0624513	120
FN1	CLR	tier1_AD	0.25838	0.658815	0.768618	54
FSTL5	CLR	tier1_AD	0.130599	0.755613	0.813737	116
HMGB1	CLR	tier1_AD	0.653085	0.123895	0.247789	120
JAG1	CLR	tier1_AD	-0.0386441	0.94142	0.94142	54
JAM3	CLR	tier1_AD	0.86424	0.0356586	0.110938	120
LAMA2	CLR	tier1_AD	0.462877	0.0243353	0.0851734	120
LAMC1	CLR	tier1_AD	0.35205	0.649768	0.768618	119
NCAM1	CLR	tier1_AD	1.15451	0.00541402	0.0378982	120
NRG1	CLR	tier1_AD	0.272262	0.216952	0.357333	116
NRG2	CLR	tier1_AD	1.73717	0.107992	0.232598	120
NTN1	CLR	tier1_AD	1.9269	0.0006551	0.0091714	117
RELN	CLR	tier1_AD	0.405102	0.380987	0.591995	116
SDC2	CLR	tier1_AD	0.956999	0.18103	0.337922	120
TFPI	CLR	tier1_AD	0.277372	0.499091	0.635207	54
TGFB2	CLR	tier1_AD	0.206299	0.700414	0.784464	120
TNR	CLR	tier1_AD	1.59028	0.00371151	0.0346408	117
VCAN	CLR	tier1_AD	0.370039	0.0743257	0.184936	120
APP	CLR	tier1_Ctrl	-0.166523	0.773427	0.981022	30
BGN	CLR	tier1_Ctrl	1.98326	0.232917	0.873854	9
CALM1	CLR	tier1_Ctrl	0.234757	0.630992	0.936018	28
CD22	CLR	tier1_Ctrl	0.353989	0.597534	0.936018	30
CD47	CLR	tier1_Ctrl	-1.93527	0.312091	0.873854	29
CNTN1	CLR	tier1_Ctrl	-0.240278	0.675822	0.936018	30
COL4A1	CLR	tier1_Ctrl	-1.75775	0.452747	0.905495	9
COL4A2	CLR	tier1_Ctrl	-0.770772	0.660895	0.936018	9
COL4A4	CLR	tier1_Ctrl	0.165236	0.907978	0.995991	9
DCN	CLR	tier1_Ctrl	-0.100406	0.942083	0.995991	9
FGF1	CLR	tier1_Ctrl	0.541884	0.537587	0.936018	30
FN1	CLR	tier1_Ctrl	1.3523	0.286577	0.873854	9
FSTL5	CLR	tier1_Ctrl	0.981168	0.378293	0.905495	29
HMGB1	CLR	tier1_Ctrl	-0.90772	0.25517	0.873854	30
JAG1	CLR	tier1_Ctrl	0.000715575	0.999769	0.999769	9
JAM3	CLR	tier1_Ctrl	-0.0900122	0.878582	0.995991	30
LAMA2	CLR	tier1_Ctrl	-0.396891	0.280857	0.873854	30
LAMC1	CLR	tier1_Ctrl	2.83361	0.257806	0.873854	30
NCAM1	CLR	tier1_Ctrl	0.278266	0.702014	0.936018	30
NRG1	CLR	tier1_Ctrl	0.399325	0.311262	0.873854	28
NRG2	CLR	tier1_Ctrl	4.07049	0.022584	0.56493	30
NTN1	CLR	tier1_Ctrl	1.23221	0.0747693	0.697847	30
RELN	CLR	tier1_Ctrl	0.0425377	0.96042	0.995991	29
SDC2	CLR	tier1_Ctrl	0.564605	0.666928	0.936018	30
TFPI	CLR	tier1_Ctrl	1.18218	0.391948	0.905495	9
TGFB2	CLR	tier1_Ctrl	0.645799	0.445822	0.905495	30
TNR	CLR	tier1_Ctrl	1.62931	0.0403521	0.56493	30
VCAN	CLR	tier1_Ctrl	-0.0780093	0.805839	0.981022	30
APP	CLR	tier2_pooled	-0.173093	0.624212	0.647331	150
BGN	CLR	tier2_pooled	1.16256	0.0525354	0.163443	63
CALM1	CLR	tier2_pooled	-0.354677	0.0940446	0.218578	144
CD22	CLR	tier2_pooled	0.895747	0.0197473	0.0921541	150
CD47	CLR	tier2_pooled	-1.94902	0.0143826	0.0805428	145
CNTN1	CLR	tier2_pooled	0.956405	0.00435644	0.0406601	150
COL4A1	CLR	tier2_pooled	-0.484108	0.12037	0.240741	63
COL4A2	CLR	tier2_pooled	-0.357323	0.257683	0.424419	63
COL4A4	CLR	tier2_pooled	0.263914	0.570999	0.647331	63
DCN	CLR	tier2_pooled	0.220898	0.521712	0.635127	63
FGF1	CLR	tier2_pooled	0.945356	0.0473329	0.163443	150
FN1	CLR	tier2_pooled	0.358454	0.46173	0.615639	63
FSTL5	CLR	tier2_pooled	0.214356	0.578929	0.647331	145
HMGB1	CLR	tier2_pooled	0.365345	0.329018	0.511806	150
JAG1	CLR	tier2_pooled	-0.041775	0.934368	0.934368	63
JAM3	CLR	tier2_pooled	0.558601	0.101483	0.218578	150
LAMA2	CLR	tier2_pooled	0.32169	0.0739742	0.207128	150
LAMC1	CLR	tier2_pooled	0.46808	0.518789	0.635127	149
NCAM1	CLR	tier2_pooled	0.902455	0.011537	0.0805428	150
NRG1	CLR	tier2_pooled	0.32787	0.0836325	0.212883	144
NRG2	CLR	tier2_pooled	1.91094	0.0387921	0.155168	150
NTN1	CLR	tier2_pooled	1.69628	0.000186637	0.00522583	147
RELN	CLR	tier2_pooled	0.330973	0.415892	0.612893	145
SDC2	CLR	tier2_pooled	0.79533	0.205172	0.35905	150
TFPI	CLR	tier2_pooled	0.290112	0.440237	0.615639	63
TGFB2	CLR	tier2_pooled	0.227295	0.61893	0.647331	150
TNR	CLR	tier2_pooled	1.56601	0.000681966	0.00954752	147
VCAN	CLR	tier2_pooled	0.265662	0.132019	0.246435	150
APP	ALR_MG0	tier1_AD	0.716785	0.393893	0.735267	120
BGN	ALR_MG0	tier1_AD	0.322658	0.753624	0.879228	54
CALM1	ALR_MG0	tier1_AD	-0.0780233	0.867855	0.969521	116
CD22	ALR_MG0	tier1_AD	0.607272	0.487121	0.802317	120
CD47	ALR_MG0	tier1_AD	0.14448	0.936044	0.970712	116
CNTN1	ALR_MG0	tier1_AD	-0.419252	0.591143	0.824058	120
COL4A1	ALR_MG0	tier1_AD	1.36938	0.0032633	0.0456862	54
COL4A2	ALR_MG0	tier1_AD	1.19499	0.0124615	0.0866201	54
COL4A4	ALR_MG0	tier1_AD	1.86809	0.0113686	0.0866201	54
DCN	ALR_MG0	tier1_AD	0.231985	0.663158	0.844019	54
FGF1	ALR_MG0	tier1_AD	2.67264	0.0154679	0.0866201	120
FN1	ALR_MG0	tier1_AD	0.428744	0.618043	0.824058	54
FSTL5	ALR_MG0	tier1_AD	0.011954	0.988322	0.988322	116
HMGB1	ALR_MG0	tier1_AD	0.574391	0.476477	0.802317	120
JAG1	ALR_MG0	tier1_AD	1.45487	0.0551977	0.257589	54
JAM3	ALR_MG0	tier1_AD	0.449791	0.566986	0.824058	120
LAMA2	ALR_MG0	tier1_AD	-0.549833	0.160447	0.542051	120
LAMC1	ALR_MG0	tier1_AD	0.187005	0.90027	0.969521	119
NCAM1	ALR_MG0	tier1_AD	0.277836	0.727972	0.879228	120
NRG1	ALR_MG0	tier1_AD	0.475519	0.27579	0.642918	116
NRG2	ALR_MG0	tier1_AD	2.51873	0.219375	0.558409	120
NTN1	ALR_MG0	tier1_AD	-1.44736	0.183302	0.542051	117
RELN	ALR_MG0	tier1_AD	-0.934846	0.298498	0.642918	116
SDC2	ALR_MG0	tier1_AD	-1.25653	0.35451	0.709021	120
TFPI	ALR_MG0	tier1_AD	0.986642	0.0979884	0.391954	54
TGFB2	ALR_MG0	tier1_AD	4.73774	9.00871e-07	2.52244e-05	120
TNR	ALR_MG0	tier1_AD	-1.36122	0.19359	0.542051	117
VCAN	ALR_MG0	tier1_AD	0.199439	0.613635	0.824058	120
APP	ALR_MG0	tier1_Ctrl	-3.78033	0.00458197	0.0624377	30
BGN	ALR_MG0	tier1_Ctrl	-3.24335	0.0678027	0.204479	9
CALM1	ALR_MG0	tier1_Ctrl	-0.271267	0.713592	0.756675	28
CD22	ALR_MG0	tier1_Ctrl	-4.69507	0.00213303	0.0597249	30
CD47	ALR_MG0	tier1_Ctrl	6.01153	0.0334186	0.133674	29
CNTN1	ALR_MG0	tier1_Ctrl	-3.02187	0.0269075	0.133674	30
COL4A1	ALR_MG0	tier1_Ctrl	1.01129	0.720247	0.756675	9
COL4A2	ALR_MG0	tier1_Ctrl	-0.748144	0.718573	0.756675	9
COL4A4	ALR_MG0	tier1_Ctrl	-2.21763	0.138498	0.276996	9
DCN	ALR_MG0	tier1_Ctrl	-1.28409	0.412917	0.619113	9
FGF1	ALR_MG0	tier1_Ctrl	5.54675	0.00668975	0.0624377	30
FN1	ALR_MG0	tier1_Ctrl	-0.54594	0.729651	0.756675	9
FSTL5	ALR_MG0	tier1_Ctrl	3.66045	0.0248724	0.133674	29
HMGB1	ALR_MG0	tier1_Ctrl	-0.777876	0.698301	0.756675	30
JAG1	ALR_MG0	tier1_Ctrl	-3.646	0.165145	0.308271	9
JAM3	ALR_MG0	tier1_Ctrl	-0.535591	0.714514	0.756675	30
LAMA2	ALR_MG0	tier1_Ctrl	-0.213724	0.817382	0.817382	30
LAMC1	ALR_MG0	tier1_Ctrl	10.352	0.0915545	0.23285	30
NCAM1	ALR_MG0	tier1_Ctrl	-2.76106	0.11864	0.255532	30
NRG1	ALR_MG0	tier1_Ctrl	-0.482224	0.420113	0.619113	28
NRG2	ALR_MG0	tier1_Ctrl	-3.05574	0.511043	0.68139	30
NTN1	ALR_MG0	tier1_Ctrl	-3.61934	0.0330303	0.133674	30
RELN	ALR_MG0	tier1_Ctrl	-0.86304	0.508345	0.68139	29
SDC2	ALR_MG0	tier1_Ctrl	-4.17409	0.194334	0.340084	30
TFPI	ALR_MG0	tier1_Ctrl	-1.47302	0.362443	0.596965	9
TGFB2	ALR_MG0	tier1_Ctrl	3.68214	0.0730284	0.204479	30
TNR	ALR_MG0	tier1_Ctrl	-3.30096	0.0997929	0.23285	30
VCAN	ALR_MG0	tier1_Ctrl	-1.52774	0.0442929	0.155025	30
APP	ALR_MG0	tier2_pooled	-0.707335	0.310178	0.620356	150
BGN	ALR_MG0	tier2_pooled	-0.0582463	0.94784	0.94784	63
CALM1	ALR_MG0	tier2_pooled	-0.108691	0.789005	0.883685	144
CD22	ALR_MG0	tier2_pooled	-0.722211	0.345134	0.638122	150
CD47	ALR_MG0	tier2_pooled	1.1874	0.433823	0.714531	145
CNTN1	ALR_MG0	tier2_pooled	-1.17235	0.0794359	0.278025	150
COL4A1	ALR_MG0	tier2_pooled	1.42594	0.00118674	0.0110762	63
COL4A2	ALR_MG0	tier2_pooled	1.18649	0.00838074	0.0586652	63
COL4A4	ALR_MG0	tier2_pooled	1.25088	0.062382	0.249528	63
DCN	ALR_MG0	tier2_pooled	0.0959116	0.849212	0.906563	63
FGF1	ALR_MG0	tier2_pooled	3.13013	0.000760009	0.0106401	150
FN1	ALR_MG0	tier2_pooled	0.49223	0.489146	0.751931	63
FSTL5	ALR_MG0	tier2_pooled	0.377784	0.604263	0.751931	145
HMGB1	ALR_MG0	tier2_pooled	0.261786	0.72366	0.84427	150
JAG1	ALR_MG0	tier2_pooled	1.08487	0.139443	0.354945	63
JAM3	ALR_MG0	tier2_pooled	0.107176	0.874186	0.906563	150
LAMA2	ALR_MG0	tier2_pooled	-0.526645	0.13933	0.354945	150
LAMC1	ALR_MG0	tier2_pooled	0.725338	0.617657	0.751931	149
NCAM1	ALR_MG0	tier2_pooled	-0.406041	0.569095	0.751931	150
NRG1	ALR_MG0	tier2_pooled	0.329117	0.364641	0.638122	144
NRG2	ALR_MG0	tier2_pooled	1.19747	0.514923	0.751931	150
NTN1	ALR_MG0	tier2_pooled	-2.06324	0.022811	0.127741	147
RELN	ALR_MG0	tier2_pooled	-0.928512	0.225783	0.486301	145
SDC2	ALR_MG0	tier2_pooled	-1.70574	0.168734	0.393712	150
TFPI	ALR_MG0	tier2_pooled	0.844962	0.120927	0.354945	63
TGFB2	ALR_MG0	tier2_pooled	4.46574	2.26773e-07	6.34965e-06	150
TNR	ALR_MG0	tier2_pooled	-1.8615	0.0426321	0.19895	147
VCAN	ALR_MG0	tier2_pooled	-0.211339	0.545448	0.751931	150
