## Supplementary Table Spatial-1 for "Integrative single-nucleus multi-omics profiling identifies candidate regulators and signaling axes in Alzheimer’s disease lipid-processing microglia"

### Sheet: GSE233208 (Primary)
gene	model	n_spots	n_donors	beta	se	ci_lo	ci_hi	p.value	threshold	sender_col	BH_FDR
FGF1	unadjusted	3734	24	0.00685549	0.00210639	0.00272705	0.0109839	0.00114646	top10	ODC_deconv	0.00458582
FGF1	sender_adjusted	3734	24	0.00476703	0.00238323	9.59874e-05	0.00943808	0.0455471	top10	ODC_deconv	0.0910942
TGFB2	unadjusted	3734	24	0.0185333	0.00872081	0.00144079	0.0356257	0.033638	top10	ASC_deconv	0.067276
TGFB2	sender_adjusted	3734	24	0.0190713	0.00878348	0.00185597	0.0362866	0.0299741	top10	ASC_deconv	0.0910942
NCAM1	unadjusted	3734	24	-0.000235523	0.00185337	-0.00386807	0.00339702	0.898886	top10	EX_deconv	0.898886
NCAM1	sender_adjusted	3734	24	-0.00116706	0.00186565	-0.00482367	0.00248956	0.531651	top10	EX_deconv	0.531651
CD22	unadjusted	3734	24	0.009763	0.00582334	-0.00165055	0.0211765	0.0937194	top10	ODC_deconv	0.124959
CD22	sender_adjusted	3734	24	0.00528323	0.00603471	-0.00654458	0.017111	0.381372	top10	ODC_deconv	0.508496
FGF1	unadjusted	7468	24	0.00615838	0.00151697	0.00318517	0.00913159	4.96711e-05	top20	ODC_deconv	0.000198685
FGF1	sender_adjusted	7468	24	0.00298397	0.00172956	-0.000405898	0.00637384	0.0845185	top20	ODC_deconv	0.169037
TGFB2	unadjusted	7468	24	0.0161978	0.00601837	0.00440206	0.0279936	0.00713123	top20	ASC_deconv	0.0142625
TGFB2	sender_adjusted	7468	24	0.0170115	0.0060709	0.00511274	0.0289102	0.00508969	top20	ASC_deconv	0.0203588
NCAM1	unadjusted	7468	24	0.00111868	0.00131673	-0.00146206	0.00369942	0.395581	top20	EX_deconv	0.395581
NCAM1	sender_adjusted	7468	24	8.08173e-06	0.00132427	-0.00258744	0.00260361	0.995131	top20	EX_deconv	0.995131
CD22	unadjusted	7468	24	0.00788564	0.00413581	-0.000220405	0.0159917	0.0566016	top20	ODC_deconv	0.0754689
CD22	sender_adjusted	7468	24	0.00186719	0.00430653	-0.00657345	0.0103078	0.664611	top20	ODC_deconv	0.886149
FGF1	unadjusted	11201	24	0.00618252	0.00124425	0.00374383	0.00862121	6.83621e-07	top30	ODC_deconv	2.73448e-06
FGF1	sender_adjusted	11201	24	0.00347319	0.00142982	0.000670803	0.00627558	0.0151513	top30	ODC_deconv	0.0303026
TGFB2	unadjusted	11201	24	0.011754	0.00492139	0.00210831	0.0213998	0.0169402	top30	ASC_deconv	0.0169402
TGFB2	sender_adjusted	11201	24	0.0122681	0.00496482	0.00253728	0.021999	0.0134878	top30	ASC_deconv	0.0303026
NCAM1	unadjusted	11201	24	0.00297221	0.00107489	0.000865456	0.00507896	0.00569966	top30	EX_deconv	0.0113993
NCAM1	sender_adjusted	11201	24	0.00202477	0.00107972	-9.14468e-05	0.00414099	0.0607821	top30	EX_deconv	0.0810428
CD22	unadjusted	11201	24	0.00860662	0.00338308	0.0019759	0.0152373	0.0109719	top30	ODC_deconv	0.0146292
CD22	sender_adjusted	11201	24	0.00315335	0.00353512	-0.00377536	0.0100821	0.372409	top30	ODC_deconv	0.372409
threshold	pct_of_MG_pos	vasc_beta	vasc_p	vasc_p_AD	vasc_p_Ctrl
top10	10	0.00620114	0.68781	0.571377	0.203161
top20	20	0.00310591	0.784388	0.71211	0.394639
top30	30	0.00241896	0.799183	0.995402	0.786728

### Sheet: GSE220442 (Secondary)
gene	model	n_spots	n_donors	beta	se	ci_lo	ci_hi	p.value	threshold	sender_col	BH_FDR
FGF1	unadjusted	2515	6	0.00743611	0.00285898	0.00183262	0.0130396	0.00942389	top10	ODC_deconv	0.0376956
FGF1	sender_adjusted	2515	6	0.00227849	0.00309789	-0.00379327	0.00835024	0.462106	top10	ODC_deconv	0.686238
TGFB2	unadjusted	2515	6	0.000226327	0.0165417	-0.0321949	0.0326476	0.989085	top10	ASC_deconv	0.989085
TGFB2	sender_adjusted	2515	6	0.00679569	0.0168204	-0.0261718	0.0397631	0.686238	top10	ASC_deconv	0.686238
NCAM1	unadjusted	2515	6	-0.000318754	0.00252956	-0.00527659	0.00463908	0.899741	top10	EX_deconv	0.989085
NCAM1	sender_adjusted	2515	6	-0.00224257	0.00249131	-0.00712545	0.00264031	0.368123	top10	EX_deconv	0.686238
CD22	unadjusted	2515	6	0.00838796	0.00667292	-0.00469073	0.0214666	0.209239	top10	ODC_deconv	0.418478
CD22	sender_adjusted	2515	6	-0.00364892	0.0070342	-0.0174357	0.0101379	0.603988	top10	ODC_deconv	0.686238
FGF1	unadjusted	5029	6	0.00861241	0.00211903	0.00445919	0.0127656	4.97319e-05	top20	ODC_deconv	0.000198928
FGF1	sender_adjusted	5029	6	0.0046644	0.0023142	0.000128648	0.00920015	0.0439959	top20	ODC_deconv	0.175984
TGFB2	unadjusted	5029	6	-0.00612426	0.011429	-0.0285246	0.0162761	0.592083	top20	ASC_deconv	0.592083
TGFB2	sender_adjusted	5029	6	-0.000804843	0.0116418	-0.0236223	0.0220126	0.944886	top20	ASC_deconv	0.944886
NCAM1	unadjusted	5029	6	0.00206095	0.00185062	-0.0015662	0.00568811	0.265521	top20	EX_deconv	0.531042
NCAM1	sender_adjusted	5029	6	0.00126746	0.00180222	-0.00226482	0.00479974	0.481915	top20	EX_deconv	0.642553
CD22	unadjusted	5029	6	0.00303399	0.00487508	-0.00652098	0.012589	0.533805	top20	ODC_deconv	0.592083
CD22	sender_adjusted	5029	6	-0.00767473	0.00514162	-0.0177521	0.00240265	0.135587	top20	ODC_deconv	0.271173
FGF1	unadjusted	7543	6	0.00596224	0.00176385	0.00250516	0.00941931	0.000729064	top30	ODC_deconv	0.00291626
FGF1	sender_adjusted	7543	6	0.00224396	0.0019438	-0.00156581	0.00605374	0.24837	top30	ODC_deconv	0.597441
TGFB2	unadjusted	7543	6	-0.00047624	0.00926435	-0.018634	0.0176816	0.959004	top30	ASC_deconv	0.959004
TGFB2	sender_adjusted	7543	6	0.00235797	0.00941028	-0.0160858	0.0208018	0.802151	top30	ASC_deconv	0.802151
NCAM1	unadjusted	7543	6	0.00175793	0.00154184	-0.00126401	0.00477988	0.254267	top30	EX_deconv	0.440206
NCAM1	sender_adjusted	7543	6	0.000896348	0.00153858	-0.00211922	0.00391192	0.560219	top30	EX_deconv	0.746959
CD22	unadjusted	7543	6	0.00399911	0.0041062	-0.0040489	0.0120471	0.330154	top30	ODC_deconv	0.440206
CD22	sender_adjusted	7543	6	-0.0045591	0.00438669	-0.0131569	0.00403866	0.29872	top30	ODC_deconv	0.597441
threshold	pct_of_MG_pos	vasc_beta	vasc_p	vasc_p_AD	vasc_p_Ctrl
top10	10	-0.0734105	0.00329087	0.00559211	0.81128
top20	20	-0.051378	0.005481	0.00331841	0.598104
top30	30	-0.0473868	0.00233849	0.00123128	0.520649
