## Supplementary Table Spatial-2 for "Integrative single-nucleus multi-omics profiling identifies candidate regulators and signaling axes in Alzheimer’s disease lipid-processing microglia"

### Sheet: GSE233208_negative_control
gene	model	n_spots	n_donors	beta	se	ci_lo	ci_hi	p.value	role
FGF1	unadjusted	3734	24	0.00685549	0.00210639	0.00272705	0.0109839	0.00114646	target
FGF1	sender_adjusted	3734	24	0.00476703	0.00238323	9.59874e-05	0.00943808	0.0455471	target
EVI2A	unadjusted	3734	24	0.00270956	0.00177941	-0.000778016	0.00619714	0.127969	control
EVI2A	sender_adjusted	3734	24	-0.000496236	0.00211838	-0.00464818	0.00365571	0.814805	control
HSPA2	unadjusted	3734	24	0.00402239	0.00183799	0.000419995	0.00762479	0.0287459	control
HSPA2	sender_adjusted	3734	24	0.00138435	0.00214532	-0.00282039	0.0055891	0.518795	control
PAQR6	unadjusted	3734	24	0.00125744	0.00177207	-0.00221575	0.00473063	0.478009	control
PAQR6	sender_adjusted	3734	24	-0.00217887	0.00206259	-0.00622147	0.00186373	0.290865	control
MID1IP1	unadjusted	3734	24	0.00495053	0.00198679	0.0010565	0.00884456	0.0128042	control
MID1IP1	sender_adjusted	3734	24	0.00259629	0.00223445	-0.00178315	0.00697574	0.245377	control
NKX6-2	unadjusted	3734	24	0.00330369	0.00220325	-0.00101461	0.00762199	0.133874	control
NKX6-2	sender_adjusted	3734	24	-0.000582763	0.00260386	-0.00568623	0.0045207	0.822921	control

### Sheet: GSE220442_negative_control
gene	model	n_spots	n_donors	beta	se	ci_lo	ci_hi	p.value	role
FGF1	unadjusted	2515	6	0.00743611	0.00285898	0.00183262	0.0130396	0.00942389	target
FGF1	sender_adjusted	2515	6	0.00227849	0.00309789	-0.00379327	0.00835024	0.462106	target
EVI2A	unadjusted	2515	6	0.0063356	0.00350979	-0.000543463	0.0132147	0.0746027	control
EVI2A	sender_adjusted	2515	6	-0.00436047	0.00418965	-0.012572	0.00385109	0.298082	control
HSPA2	unadjusted	2515	6	0.0083635	0.00213612	0.00417679	0.0125502	9.27024e-05	control
HSPA2	sender_adjusted	2515	6	0.0028261	0.00278976	-0.00264172	0.00829392	0.311145	control
PAQR6	unadjusted	2515	6	0.00391179	0.00213321	-0.000269226	0.00809281	0.0670492	control
PAQR6	sender_adjusted	2515	6	-0.00208517	0.002511	-0.00700664	0.0028363	0.406384	control
MID1IP1	unadjusted	2515	6	0.00583093	0.00187397	0.00215801	0.00950384	0.0204437	control
MID1IP1	sender_adjusted	2515	6	0.000474095	0.00233392	-0.00410031	0.0050485	0.839048	control
NKX6-2	unadjusted	2515	6	0.00622405	0.00230236	0.0017115	0.0107366	0.0094964	control
NKX6-2	sender_adjusted	2515	6	-0.00334097	0.00329791	-0.00980476	0.00312281	0.31113	control
