## Supplementary Table TF-1 for "Integrative single-nucleus multi-omics profiling identifies candidate regulators and signaling axes in Alzheimer’s disease lipid-processing microglia"

### Sheet: MG4 Count Summary
cohort	total_microglia	MG4_thresh0.50	retention_rate_0.50	MG4_thresh0.60	retention_rate_0.60	MG4_thresh0.70	retention_rate_0.70
Morabito_2021	4033	402	0.0996777	321	0.0795934	250	0.0619886
Anderson_2023	2923	238	0.0814232	185	0.0632911	152	0.0520014
Rexach_2024	10046	440	0.0437985	337	0.0335457	270	0.0268764
Fullard_2025_RADC	12159	965	0.0793651	788	0.064808	651	0.0535406
Reid_2025	5190	209	0.0402697	149	0.0287091	97	0.0186898

### Sheet: thresh_0.50
TF	TYPE	n_datasets	mean_regulon_size	mean_NES
BACH1	MG4 vs MG0	4	12.2	1.515
BACH1	MG4 vs Rest	5	15.8	1.698
FOXO3	MG4 vs Rest	5	15	1.314
FOXP2	All MG AD vs Ctrl	5	29.4	-1.094
HMBOX1	MG4 vs MG0	5	23	-1.414
HMBOX1	MG4 vs Rest	5	24.2	-1.567
IKZF1	MG4 vs MG0	5	31.8	-1.377
MAX	MG4 vs MG0	5	31.6	-1.406
MAX	MG4 vs Rest	5	35.2	-1.725
MEF2A	All MG AD vs Ctrl	5	87.6	1.012
MITF	MG4 AD vs Ctrl	3	11	1.576
MITF	MG4 vs MG0	5	11.6	1.556
MITF	MG4 vs Rest	5	12.6	1.433
MXI1	All MG AD vs Ctrl	5	62.4	-1.035
NCOA3	All MG AD vs Ctrl	5	21.4	1.236
NFATC1	MG4 vs Rest	5	24.2	-1.142
RBPJ	All MG AD vs Ctrl	5	50	1.102
RBPJ	MG4 vs Rest	5	45.4	-1.439
RUNX1	MG4 vs Rest	5	11.4	-1.388
RUNX2	MG4 vs MG0	5	35.4	-1.372
SPI1	MG4 vs Rest	5	49	-1.227
STAT1	MG4 vs Rest	5	91.4	1.153
STAT2	MG4 vs Rest	4	16.8	1.379
TAL1	MG4 vs MG0	4	10.8	-1.779
TAL1	MG4 vs Rest	4	12.2	-1.975
TCF4	All MG AD vs Ctrl	5	46	1.446
ZBTB11	All MG AD vs Ctrl	5	21.8	1.113
ZKSCAN1	MG4 vs Rest	5	17.6	-1.393
ZNF217	All MG AD vs Ctrl	4	10	1.66

### Sheet: thresh_0.60
TF	TYPE	n_datasets	mean_regulon_size	mean_NES
BACH1	MG4 vs MG0	3	12.3	1.867
BACH1	MG4 vs Rest	5	14.4	1.693
FOXO3	MG4 vs Rest	5	13.6	1.229
HMBOX1	MG4 vs MG0	5	21.8	-1.67
HMBOX1	MG4 vs Rest	5	23.8	-1.602
IKZF1	MG4 vs MG0	5	31.6	-0.875
MAX	MG4 vs MG0	5	29.2	-1.344
MAX	MG4 vs Rest	5	34.2	-1.527
MITF	MG4 vs MG0	3	11.3	1.724
MITF	MG4 vs Rest	5	12.4	1.463
NFATC1	MG4 vs Rest	4	23.5	-1.336
RBPJ	MG4 vs Rest	5	45	-0.936
RUNX1	MG4 vs Rest	5	11.2	-0.923
RUNX2	MG4 vs MG0	5	35	-0.656
SPI1	MG4 vs Rest	5	47.6	-1.085
STAT1	MG4 vs Rest	4	89.2	1.254
STAT2	MG4 vs Rest	3	16.3	1.281
TAL1	MG4 vs MG0	2	11.5	-2.278
TAL1	MG4 vs Rest	4	12	-2.143
ZKSCAN1	MG4 vs Rest	5	16.6	-1.188

### Sheet: thresh_0.70
TF	TYPE	n_datasets	mean_regulon_size	mean_NES
BACH1	MG4 vs MG0	3	10.7	1.717
BACH1	MG4 vs Rest	4	13	1.823
FOXO3	MG4 vs Rest	4	13	1.069
HMBOX1	MG4 vs MG0	5	21.8	-1.423
HMBOX1	MG4 vs Rest	5	22.6	-1.487
IKZF1	MG4 vs MG0	5	31	-0.905
MAX	MG4 vs MG0	5	28.2	-1.282
MAX	MG4 vs Rest	5	32.8	-1.292
MITF	MG4 vs MG0	3	10.7	1.668
MITF	MG4 vs Rest	5	11.4	1.43
NFATC1	MG4 vs Rest	4	22.8	-1.289
RBPJ	MG4 vs Rest	5	43	-0.721
RUNX1	MG4 vs Rest	5	10.6	-0.785
RUNX2	MG4 vs MG0	5	33.6	-0.735
SPI1	MG4 vs Rest	5	42.8	-0.793
STAT1	MG4 vs Rest	4	71.2	1.015
STAT2	MG4 vs Rest	3	14.3	1.16
TAL1	MG4 vs MG0	2	11	-1.386
TAL1	MG4 vs Rest	3	10.7	-1.611
ZKSCAN1	MG4 vs Rest	5	14.4	-1.251
